# Molecular evolution guided functional analyses reveals Nucleobindin-1 as a canonical E-box binding protein promoting Epithelial-to-Mesenchymal transition (EMT)

**DOI:** 10.1101/566836

**Authors:** Sansrity Sinha, Siddhart Pattnaik, Gopala Krishna Aradhyam

## Abstract

Calcium binding proteins (CBPs) function in response to changes in intracellular calcium (Ca^2+^) levels by modulating intracellular signaling pathways. Calcium sensors, including Nucleobindins (Nucb1/2) undergo Ca^2+^-binding induced conformational changes and bind to target proteins. Nucleobindins possess additional uncharacterized domains including partly characterized EF-hands. We study the molecular evolution of Nucleobindins in eukaryotes emphasizing on the N-terminal DNA binding domain (DBD) that emerged as a result of domain insertion event in Nucb1/2 domain-scaffold in an ancestor to the opisthokonts. Our results from *in silico* analyses and functional assays revealed that DBD of Nucb1 binds to canonical E-box sequences and triggers cell epithelial-mesenchymal transition (EMT). Thus, post gene duplication, Nucb1 has emerged as unconventional Ca^2+^-binding transcriptional regulators that can induce EMT.

**Highlights:**

1. Nucleobindins emerged from prokaryotic EF-hand containing protein.
2. The DNA-binding domain was gained in these in opisthokonts.
3. Gene duplication in ancestor of euteleostomes, lead to emergence of Nucb1/2.
4. Nucb1 emerged as a canonical E-box binding protein promoting EMT
