## Supplementary material for "Molecular evolution guided functional analyses reveals Nucleobindin-1 as a canonical E-box binding protein promoting Epithelial-to-Mesenchymal transition (EMT)": none

### Sheet: Table.S1
Table.S1: List of protein sequences used in the studdy with corresponding NCBI accession numbers. The percentage identity of orthologs predicted by BLAST searches to human Nucb1 and Human Nucb2 is shown. The subcellular loalization prediction of each Nucb ortholog by TargetP program is shown.
Header	Name	% Identity Human Nb1	% Identity Human Nb2	Phylum	NCBI Gene accession number	NCBI mRNA accession number	Localization predicted by Target P
Urmetazoa
>AAH02356.1 Nucleobindin 1 [Homo sapiens]	HsapNb1			Mammals	NC_000019.10	XM_017026845.1	S
>XP_017445291.1 PREDICTED: nucleobindin-1 isoform X2 [Rattus norvegicus]	RnorNb1	0.98	0.58	Mammals	NC_005100.4	XM_017589802.1	S
>XP_016791967.1 PREDICTED: nucleobindin-1 [Pan troglodytes]	PtroNb1	0.99	0.6	Mammals	NC_006486.4	XM_016936478.1	S
>XP_003814341.1 PREDICTED: LOW QUALITY PROTEIN: nucleobindin-1 [Pan paniscus]	PpanNb1	0.99	0.57	Mammals	NW_014014363.1	XM_003814293.2	S
>NP_001128752.1 DKFZP459P137 protein precursor [Pongo abelii]	PabeNb1	0.99	0.55	Mammals	NC_007334.4	NM_001135280.1	S
>XP_004061156.1 PREDICTED: nucleobindin-1 [Gorilla gorilla gorilla]	GgorNb1	0.99	0.52	Mammals	NC_018443.2	XM_004061108.2	S
>XP_011936181.1 PREDICTED: nucleobindin-1 [Cercocebus atys]	CatyNb1	0.98	0.51	Mammals	NW_012001739.1	XM_012080791.1	S
>XP_010366923.1 PREDICTED: nucleobindin-1 [Rhinopithecus roxellana]	RroxNb1	0.98	0.51	Mammals	NW_010808650.1	XM_010368621.1	S
>XP_014979996.1 PREDICTED: nucleobindin-1 [Macaca mulatta]	MmulNb1	0.97	0.51	Mammals	NW_014805805.1	XM_015124510.1	S
>XP_011801824.1 PREDICTED: nucleobindin-1 [Colobus angolensis palliatus]	CangNb1	0.98	0.51	Mammals	NW_012115710.1	XM_011946434.1	S
>XP_017355993.1 PREDICTED: nucleobindin-1 isoform X2 [Cebus capucinus imitator]	CcapNb1	0.96	0.51	Mammals	NW_016107581.1	XM_017500504.1	S
>XP_011734522.1 PREDICTED: LOW QUALITY PROTEIN: nucleobindin-1 [Macaca nemestrina]	MnemNb1	0.94	0.51	Mammals	NW_012017355.1	XM_011736220.1	S
>XP_003801559.1 PREDICTED: nucleobindin-1 [Otolemur garnettii]	OgarNb1	0.93	0.51	Mammals	NW_003852606.1	XM_003801511.2	S
>EHH59763.1 hypothetical protein EGM_09953 [Macaca fascicularis]	MfasNb1	0.89	0.51	Mammals	CM001294.1	CM001294.1	S
>XP_014447765.1 PREDICTED: nucleobindin-1 [Tupaia chinensis]	TchiNb1	0.93	0.53	Mammals	NW_006160196.1	XM_014592279.1	S
>XP_012498535.1 PREDICTED: nucleobindin-1 isoform X2 [Propithecus coquereli]	PcoqNb1	0.94	0.56	Mammals	NW_012144190.1	XM_012643081.1	S
>XP_005895437.1 PREDICTED: nucleobindin-1 [Bos mutus]	BmutNb1	0.89	0.61	Mammals	NW_005393662.1	XM_005895375.2	S
>XP_017521106.1 PREDICTED: nucleobindin-1 isoform X3 [Manis javanica]	MjavNb1	0.91	0.56	Mammals	NW_016535442.1	XM_017665617.1	S
>XP_019513914.1 PREDICTED: nucleobindin-1 isoform X5 [Hipposideros armiger]	HarmNb1	0.94	0.55	Mammals	NW_017731633.1	XM_019658369.1	S
>XP_019597198.1 PREDICTED: nucleobindin-1 isoform X5 [Rhinolophus sinicus]	RsinNb1	0.9	0.55	Mammals	NW_017739093.1	XM_019741639.1	S
>XP_015098390.1 PREDICTED: nucleobindin-1 isoform X1 [Vicugna pacos]	VpacNb1	0.9	0.55	Mammals	NW_005882787.1	XM_015242904.1	S
>XP_012883302.1 PREDICTED: nucleobindin-1 [Dipodomys ordii]	DordNb1	0.94	0.55	Mammals	NW_012267321.1	XM_013027848.1	S
>XP_010945235.1 PREDICTED: nucleobindin-1 isoform X1 [Camelus bactrianus]	CbacNb1	0.9	0.55	Mammals	NW_011511555.1	XM_010946933.1	S
>XP_021091377.1 nucleobindin-1 [Mesocricetus auratus]	MaurNb1	0.89	0.55	Mammals	NW_004801779.1	XM_021235718.1	S
>XP_006868461.1 PREDICTED: nucleobindin-1 [Chrysochloris asiatica]	CasiNb1	0.85	0.58	Mammals	NW_006408634.1	XM_006868399.1	S
>XP_004672353.1 PREDICTED: nucleobindin-1 [Jaculus jaculus]	JjacNb1	0.9	0.56	Mammals	NW_004504500.1	XM_004672296.1	S
>XP_008843238.1 PREDICTED: nucleobindin-1 [Nannospalax galili]	NgalNb1	0.91	0.56	Mammals	NW_008348313.1	XM_008845016.2	S
>XP_008567532.1 PREDICTED: nucleobindin-1 [Galeopterus variegatus]	GvarNb1	0.92	0.56	Mammals	NW_007726597.1	XM_008569310.1	S
>XP_006173884.1 PREDICTED: nucleobindin-1 isoform X2 [Camelus ferus]	CferNb1	0.92	0.5	Mammals	NW_006210308.1	XM_006173822.2	S
>EDL22860.1 nucleobindin 1, isoform CRA_a, partial [Mus musculus]	MmusNb1	0.88	0.52	Mammals	CH466603.1	NM_001163662.1	S
>XP_018428155.1 PREDICTED: nucleobindin-2-like, partial [Nanorana parkeri]	NparNb1	0.67	0.4	Amphibian	NW_017308362.1	XM_018572653.1	S
>XP_018082371.1 PREDICTED: nucleobindin 1 S homeolog isoform X1 [Xenopus laevis]	XlaeNb1	0.72	0.42	Amphibian	NC_030737.1	NM_001091066.1	S
>NP_998854.1 nucleobindin 1 precursor [Xenopus tropicalis]	XtroNb1	0.73	0.44	Amphibian	NC_030683.1	NM_213689.2	S
>XP_005164008.1 nucleobindin-1 isoform X1 [Danio rerio]	DrerNb1	0.67	0.43	Pisces	NC_007114.7	NM_001045463.1	S
>XP_011602649.1 PREDICTED: nucleobindin-1 isoform X2 [Takifugu rubripes]	TrubNb1	0.65	0.43	Pisces	NW_004070966.1	XM_011604347.1	S
>CAF95138.1 unnamed protein product, partial [Tetraodon nigroviridis]	TnigNb1	0.63	0.43	Pisces	CAAE01013691.1	CAAE01013691.1	S
>XP_017334395.1 PREDICTED: nucleobindin-2 isoform X2 [Ictalurus punctatus]	IpunNb2	0.6	0.4	Pisces	NC_030425.1	XM_017478906.1	S
>XP_003226247.1 PREDICTED: nucleobindin-1 [Anolis carolinensis]	AcarNb1	0.71	0.42	Reptiles	NW_003338902.1	XM_003226199.3	S
>XP_015665752.1 PREDICTED: nucleobindin-1 [Protobothrops mucrosquamatus]	PmucNb1	0.71	0.57	Reptiles	NW_015386395.1	XM_015810266.1	S
>XP_015274025.1 PREDICTED: nucleobindin-1 [Gekko japonicus]	GjapNb1	0.7	0.55	Reptiles	NW_015170896.1	XM_015418540.1	S
>XP_020648445.1 nucleobindin-1 [Pogona vitticeps]	PvitNb1	0.72	0.53	Reptiles	NW_018150847.1	XM_020792786.1	S
>XP_015744157.1 PREDICTED: nucleobindin-1-like, partial [Python bivittatus]	PbivNb1	0.77	0.52	Reptiles	NW_006533756.1	XM_015888671.1	S
>AAM73810.1 NUCB2 protein [Homo sapiens]	HsapNb2			Mammals	NC_000011.10	NM_005013.3	S
>XP_016775999.1 PREDICTED: nucleobindin-2 isoform X2 [Pan troglodytes]	PtroNb2	0.51	0.99	Mammals	NC_006478.4	XM_016920510.1	S
>XP_008969721.1 PREDICTED: nucleobindin-2 isoform X1 [Pan paniscus]	PpanNb2	0.53	0.99	Mammals	NW_014014137.1	XM_008971473.1	S
>XP_002822042.1 PREDICTED: nucleobindin-2 [Pongo abelii]	PabeNb2	0.56	0.99	Mammals	NW_002885339.1	XM_002821996.3	S
>XP_018891933.1 PREDICTED: nucleobindin-2 isoform X1 [Gorilla gorilla gorilla]	GgorNb2	0.61	0.99	Mammals	NC_018435.2	XM_019036388.1	S
>XP_011944060.1 PREDICTED: nucleobindin-2 [Cercocebus atys]	CatyNb2	0.56	0.98	Mammals	NW_012002346.1	XM_012088670.1	_
>XP_010368437.1 PREDICTED: nucleobindin-2 [Rhinopithecus roxellana]	RroxNb2	0.55	0.98	Mammals	NW_010810277.1	XM_010370135.1	S
>XP_014970257.1 PREDICTED: nucleobindin-2 isoform X1 [Macaca mulatta]	MmulNb2	0.55	0.97	Mammals	NW_014805462.1	XM_015114771.1	S
>XP_011792823.1 PREDICTED: nucleobindin-2 [Colobus angolensis palliatus]	CangNb2	0.55	0.98	Mammals	NW_012114755.1	XM_011937433.1	_
>XP_005896838.1 PREDICTED: nucleobindin-2 [Bos mutus]	BmutNb2	0.55	0.96	Mammals	NW_005393798.1	XM_005896776.2	S
>XP_017525712.1 PREDICTED: nucleobindin-2 [Manis javanica]	MjavNb2	0.55	0.94	Mammals	NW_016538049.1	XM_017670223.1	S
>XP_006142557.1 PREDICTED: nucleobindin-2 [Tupaia chinensis]	TchiNb2	0.55	0.93	Mammals	NW_006159538.1	XM_006142495.2	S
>XP_012509885.1 PREDICTED: nucleobindin-2 [Propithecus coquereli]	PcoqNb2	0.58	0.89	Mammals	NW_012150174.1	XM_012654431.1	S
>XP_003781190.1 PREDICTED: nucleobindin-2 [Otolemur garnettii]	OgarNb2	0.56	0.93	Mammals	NW_003852396.1	XM_003781142.2	S
>XP_017381290.1 PREDICTED: nucleobindin-2 isoform X1 [Cebus capucinus imitator]	CcapNb2	0.56	0.94	Mammals	NW_016107354.1	XM_017525801.1	S
>XP_005578558.1 PREDICTED: nucleobindin-2 isoform X1 [Macaca fascicularis]	MfasNb2	0.56	0.89	Mammals	NW_005092988.1	XM_005578501.2	S
>XP_006209385.1 PREDICTED: nucleobindin-2 [Vicugna pacos]	VpacNb2	0.5	0.91	Mammals	NW_005882796.1	XM_006209323.2	S
>XP_012889611.1 PREDICTED: nucleobindin-2 [Dipodomys ordii]	DordNb2	0.52	0.94	Mammals	NW_012267399.1	XM_013034157.1	S
>XP_006195199.1 PREDICTED: nucleobindin-2 [Camelus ferus]	CferNb2	0.58	0.9	Mammals	NW_006217682.1	XM_006195137.2	S
>XP_010963110.1 PREDICTED: nucleobindin-2 isoform X2 [Camelus bactrianus]	CbacNb2	0.6	0.9	Mammals	NW_011516265.1	XM_010964808.1	S
>XP_019508071.1 PREDICTED: nucleobindin-2 isoform X1 [Hipposideros armiger]	HarmNb2	0.57	0.94	Mammals	NW_017731531.1	XM_019652526.1	S
>XP_019602216.1 PREDICTED: nucleobindin-2 [Rhinolophus sinicus]	RsinNb2	0.55	0.9	Mammals	NW_017739160.1	XM_019746657.1	S
>XP_004650889.1 PREDICTED: nucleobindin-2 isoform X1 [Jaculus jaculus]	JjacNb2	0.52	0.89	Mammals	NW_004504315.1	XM_004650832.1	S
>XP_005075687.1 nucleobindin-2 [Mesocricetus auratus]	MaurNb2	0.51	0.85	Mammals	NW_004801660.1	XM_005075630.3	S
>XP_006865854.1 PREDICTED: nucleobindin-2 isoform X1 [Chrysochloris asiatica]	CasiNb2	0.51	0.9	Mammals	NW_006408601.1	XM_006865792.1	S
>XP_008851758.1 PREDICTED: nucleobindin-2 [Nannospalax galili]	NgalNb2	0.61	0.91	Mammals	NW_008355789.1	XM_008853536.1	S
>NP_001123951.1 nucleobindin-2 precursor [Mus musculus]	MmusNb2	0.56	0.92	Mammals	NC_000073.6	NM_001130479.2	S
>XP_020658605.1 nucleobindin-2 isoform X1 [Pogona vitticeps]	PvitNb2	0.42	0.71	Reptiles	NW_018151029.1	XM_020802946.1	S
>XP_007431527.1 PREDICTED: nucleobindin-2 [Python bivittatus]	PbivNb2	0.57	0.71	Reptiles	NW_006533711.1	XM_007431465.2	S
>XP_015278739.1 PREDICTED: nucleobindin-2 [Gekko japonicus]	GjapNb2	0.55	0.7	Reptiles	NW_015173702.1	XM_015423253.1	S
>XP_003214788.1 PREDICTED: nucleobindin-2 [Anolis carolinensis]	AcarNb2	0.53	0.72	Reptiles	NC_014776.1	XM_003214740.3	S
>XP_015683006.1 PREDICTED: nucleobindin-2-like [Protobothrops mucrosquamatus]	PmucNb2	0.52	0.77	Reptiles	NW_015389702.1	XM_015827520.1	S
>NP_001086439.1 nucleobindin 2 L homeolog precursor [Xenopus laevis]	XlaeNb2	0.4	0.67	Amphibians	NC_030730.1	NM_001092970.1	S
>NP_001015824.1 nucleobindin-2 precursor [Xenopus tropicalis]	XtroNb2	0.42	0.72	Amphibians	NW_016683404.1	NM_001015824.1	S
>NP_958901.1 nucleobindin-2 precursor [Danio rerio]	DrerNb2		0.63	Pisces	NW_018394691.1	NM_201493.1	S
>XP_018428155.1 PREDICTED: nucleobindin-2-like, partial [Nanorana parkeri]	NparNb2	0.44	0.73	Amphibians	NW_017308362.1	XM_018572653.1	S
>XP_003970003.1 PREDICTED: nucleobindin-2-like [Takifugu rubripes]	TrubNb2		0.67	Pisces	NW_004071066.1	XM_003969954.2	S
>XP_017334395.1 PREDICTED: nucleobindin-2 isoform X2 [Ictalurus punctatus]	IpunNb2		0.65	Pisces	NC_030425.1	XM_017478906.1	S
>XP_006230157.1 PREDICTED: nucleobindin-2 isoform X1 [Rattus norvegicus]	RnorNb2	0.58	0.98	Mammals	NC_005100.4	NM_021663.2	S
>ASK86275.1 nucleobindin nesfatin precursor, partial [Ophionotus victoriae]	OvicNb	0.44	0.47	Echinoderm			S
>XP_011676969.1 PREDICTED: nucleobindin-2 isoform X7 [Strongylocentrotus purpuratus]	SpurNb	0.4	0.43	Hemichordate	NW_011992366.1	XM_011678667.1	S
>XP_002730931.1 PREDICTED: nucleobindin-2-like [Saccoglossus kowalevskii]	SkowNb	0.47	0.51	Hemichordate	NW_003107095.1	XM_002730885.2	S
>XP_012940282.1 PREDICTED: nucleobindin-2-like, partial [Aplysia californica]	AcalNb	0.42	0.46	Molluscs	NW_004797590.1	XM_013084828.1	S
>XP_009057630.1 hypothetical protein LOTGIDRAFT_121860, partial [Lottia gigantea]	LgigNb	0.48	0.51	Molluscs	NW_008709333.1	XM_009059382.1	_
>XP_013086544.1 PREDICTED: nucleobindin-2-like [Biomphalaria glabrata]	BglaNb	0.45	0.51	Molluscs	NW_013419275.1	XM_013231090.1	_
>XP_016940249.1 PREDICTED: nucleobindin-2 [Drosophila suzukii]	DsuzNb1	0.46	0.42	Arthropods	NW_016026265.1	XM_017084760.1	S
>XP_001652885.1 nucleobindin-2 [Aedes aegypti]	AaegNb	0.46	0.45	Arthropods	NC_035108.1	XM_001652835.3	S
>XP_015786654.1 PREDICTED: nucleobindin-2-like [Tetranychus urticae]	TurtNb	0.45	0.49	Arthropods	NW_015449940.1	XM_015931168.1	S
>XP_018495909.1 PREDICTED: nucleobindin-2 [Galendromus occidentalis]	GoccNb	0.43	0.44	Arthropods	NW_003805472.1	XM_018640393.1	S
>XP_015926652.1 nucleobindin-2 [Parasteatoda tepidariorum]	PtepNb	0.41	0.45	Arthropods	NW_018372482.1	XM_016071166.2	S
>KFM74056.1 Nucleobindin-1, partial [Stegodyphus mimosarum]	SmimNb	0.45	0.52	Arthropods	KK118861.1	KK118861.1	S
>KZS17049.1 Protein NUCB1, partial [Daphnia magna]	DmagNb	0.45	0.49	Arthropods	LRGB01000677.1	LRGB01000677.1	S
>EFX77009.1 hypothetical protein DAPPUDRAFT_248374 [Daphnia pulex]	DpulNb	0.49	0.52	Arthropods	GL732565.1	GL732565.1	_
>XP_018017456.1 PREDICTED: nucleobindin-2-like, partial [Hyalella azteca]	HaztNb	0.45	0.45	Arthropods	NW_017245927.1	XM_018161967.1	S
>ABG02147.1 IP03868p [Drosophila melanogaster]	DmelNb	0.45	0.46	Arthropods	BT025903.1	AF044203.1	S
>ELT97554.1 hypothetical protein CAPTEDRAFT_183512 [Capitella teleta]	CtelNb	0.45	0.45	Annelids	KB308534.1	KB308534.1	S
>XP_009031850.1 hypothetical protein HELRODRAFT_116613 [Helobdella robusta]	HrobNb	0.51	0.49	Annelids	NW_008705537.1	XM_009033602.1	S
>XP_002644192.1 C. briggsae CBR-NUCB-1 protein [Caenorhabditis briggsae]	CbrigNb	0.38	0.39	Nematodes	NC_013491.1	XM_002644146.1	S
>CDJ93924.1 Nucleobindin-2 [Haemonchus contortus]	HconNb	0.4	0.39	Nematodes	HF966160.1	HF966160.1	S
>CEF59478.1 NUCB1 [Strongyloides ratti]	SratNb	0.39	0.42	Nematodes	LN609396.1	LN609396.1	S
>EGT59283.1 hypothetical protein CAEBREN_03231 [Caenorhabditis brenneri]	CbreNb	0.41	0.42	Nematodes	GL379795.1	GL379795.1	S
>KHN74801.1 Nucleobindin-2 [Toxocara canis]	TcanNb	0.36	0.38	Nematodes	JPKZ01002823.1	JPKZ01002823.1	S
>NP_741886.1 NUCleoBindin homolog [Caenorhabditis elegans]	CeleNb	0.4	0.41	Nematodes	NC_003284.9	NM_171970.4	S
>XP_012801424.1 Nucleobindin-1 [Schistosoma haematobium]	ShaeNb	0.38	0.35	Platyhelmenthes	NW_012238923.1	XM_012945970.1	_
>CAX82610.1 Nucleobindin-2 precursor [Schistosoma japonicum]	SjapNb	0.39	0.36	Platyhelmenthes			_
>XP_018648880.1 putative nucleobindin [Schistosoma mansoni]	SmanNb	0.36	0.31	Platyhelmenthes	NC_031495.1	XM_018794470.1	M
>XP_001635161.1 predicted protein [Nematostella vectensis]	NvecNb	0.44	0.48	Cnidaria	NW_001834363.1	XM_001635111.1	S
>XP_020908598.1 nucleobindin-2-like [Exaiptasia pallida]	EpalNb	0.44	0.46	Cnidaria	NW_018387400.1	XM_021052939.1	S
>XP_002158884.2 PREDICTED: nucleobindin-2-like isoform X1 [Hydra vulgaris]	HvulNb	0.42	0.41	Cnidaria	NW_004167374.1	XM_002158848.3	S
>XP_020605072.1 nucleobindin-2-like [Orbicella faveolata]	OfavNb	0.41	0.46	Cnidaria	NW_018148860.1	XM_020749413.1	S
>XP_003386431.1 PREDICTED: nucleobindin-2-like [Amphimedon queenslandica]	AqueNb	0.34	0.34	Porifera	NW_003546343.1	XM_003386383.3	S
Choanoflagellates
>XP_004994683.1 hypothetical protein PTSG_04588 [Salpingoeca rosetta]	Sros	0.38	0.43	Choanoflagellata		XM_004994626.1
>XP_001748961.1 hypothetical protein [Monosiga brevicollis MX1]	Mbre	0.25	0.29	Choanoflagellata		XM_001748909.1
Fungi
>KZT72966.1 hypothetical protein DAEQUDRAFT_704772 [Daedalea quercina L-15889]	DqueNb	0.37	0.39	Basidiomycota	KV429039.1	KV429039.1	S
>KDQ31323.1 hypothetical protein PLEOSDRAFT_1037288 [Pleurotus ostreatus PC15]	PostNb	0.35	0.27	Basidiomycota	KL198006.1	KL198006.1	S
>XP_012182949.1 predicted protein [Fibroporia radiculosa]	FradNb	0.38	0.39	Basidiomycota	NW_012133419.1	XM_012327559.1	S
>CCO32716.1 putative calcium-binding protein C613,03 [Rhizoctonia solani AG-1 IB]	RsolNb	0.35	0.32	Basidiomycota	CAOJ01010306.1	CAOJ01010306.1	_
>XP_007298834.1 hypothetical protein STEHIDRAFT_164684 [Stereum hirsutum FP-91666 SS1]	ShirNb	0.36	0.4	Basidiomycota	NW_006763131.1	XM_007298772.1	S
>EPT03458.1 hypothetical protein FOMPIDRAFT_1022421 [Fomitopsis pinicola FP-58527 SS1]	FpinNb	0.37	0.39	Basidiomycota	KE504130.1	KE504130.1	S
>OBZ78643.1 hypothetical protein A0H81_01274 [Grifola frondosa]	GfroNb	0.38	0.4	Basidiomycota	LUGG01000001.1	LUGG01000001.1	_
>SCU78671.1 LAMI_0A05424g1_1 [Lachancea mirantina]	LmirNb	0.33	0.29	Ascomycota	LT598462.1	LT598462.1	S
>NP_982517.1 AAL025Wp [Eremothecium gossypii ATCC 10895]	EgosNb	0.32	0.3	Ascomycota	NC_005782.2	NM_207870.1	S
>KTB17797.1 Protein SSP120 [[Candida] glabrata]	CglaNb	0.31	0.28	Ascomycota	LMAB01000112.1	LMAB01000112.1	S
>OLL27089.1 putative calcium-binding protein [Neolecta irregularis DAH-3]	NirrNb	0.34	0.33	Ascomycota	LXFE01000122.1	LXFE01000122.1	S
>NP_013351.1 Ssp120p [Saccharomyces cerevisiae S288C]	ScerNb	0.31	0.28	Ascomycota	NC_001144.5	NM_001182137.1	_
>XP_001643436.1 hypothetical protein Kpol_487p11 [Vanderwaltozyma polyspora DSM 70294]	VpolNb	0.33	0.31	Ascomycota	NW_001834618.1	XM_001643386.1	S
>XP_003688472.1 hypothetical protein TPHA_0O00690 [Tetrapisispora phaffii CBS 4417]	TphaNb	0.3	0.26	Ascomycota	NC_016534.1	XM_003688424.1	S
>ORY41298.1 hypothetical protein BCR33DRAFT_343766 [Rhizoclosmatium globosum]	RgloNb	0.33	0.28	Chytrids	MCGO01000032.1	MCGO01000032.1	_
>XP_006679053.1 hypothetical protein BATDEDRAFT_25195 [Batrachochytrium dendrobatidis JAM81]	BdenNb	0.31	0.32	Chytrids	NW_006281104.1	XM_006678990.1	S
>KXS15330.1 hypothetical protein M427DRAFT_327802 [Gonapodya prolifera JEL478]	GproNb	0.36	0.34	Chytrids	KQ965763.1	KQ965763.1	S
>OBZ87604.1 Multiple coagulation factor deficiency protein 2 [Choanephora cucurbitarum]	CcucNb	0.35	0.3	Chytrids	LUGH01000211.1	LUGH01000211.1	S
>ORZ18633.1 hypothetical protein BCR42DRAFT_372158 [Absidia repens]	ArepNb	0.38	0.33	Chytrids	MCGE01000008.1	MCGE01000008.1	S
>EPB92136.1 hypothetical protein HMPREF1544_00961 [Mucor circinelloides f. circinelloides 1006PhL]	McirNb	0.35	0.28	Chytrids	KE123902.1	KE123902.1	S
>OON06936.1 hypothetical protein BSLG_03508 [Batrachochytrium salamandrivorans]	BsalNb	0.34	0.28	Chytrids	LYON01000483.1	LYON01000483.1	_
>WP_006515733.1 hypothetical protein [Leptolyngbya sp. PCC 7375]	LngbNb	0.32	0.29	Bacteria	NZ_JH993797.1	NZ_JH993797.1
>WP_015182837.1 hypothetical protein [Microcoleus sp. PCC 7113]	McolNb	0.31	0.28	Bacteria	NC_019738.1	NC_019738.1
>WP_008183976.1 hypothetical protein [Moorea producens]	MproNb	0.31	0.28	Bacteria	NZ_MKZR01000001.1	NZ_MKZR01000001.1
>OJV42064.1 hypothetical protein BGO25_15965 [Acidobacteriales bacterium 59-55]	AbacNb	0.33	0.26	Bacteria	MKSV01000007.1	MKSV01000007.1
>WP_006106273.1 hypothetical protein [Coleofasciculus chthonoplastes]	CchtNb	0.3	0.28	Bacteria	NZ_DS989879.1	NZ_DS989879.1
>WP_072622977.1 calcium-binding protein [Spirulina major]	SmajNb	0.31	0.28	Bacteria	NZ_KV878783.1	NZ_KV878783.1
>WP_017300534.1 hypothetical protein [Nodosilinea nodulosa]	NnodNb	0.31	0.28	Bacteria	NZ_JH976537.1	NZ_JH976537.1
>XP_018637481.1 histone lysine-specific demethylase [Toxoplasma gondii ME49]	TgonNb	0.32	0.33	Alveolates	NC_031473.1	XM_018780644.1	M
>PFH36418.1 hypothetical protein BESB_046100 [Besnoitia besnoiti]	BbesNb	0.3	0.33	Alveolates	CM008348.1	CM008348.1	M
>PHJ25927.1 amine flavin-containing domain-containing [Cystoisospora suis]	CsuiNb	0.31	0.3	Alveolates	MIGC01000099.1	MIGC01000099.1	M
>ETW30119.1 hypothetical protein PFFCH_02430 [Plasmodium falciparum FCH/4]	PfalNb	0.32	0.33	Alveolates	KI927935.1	KI927935.1	M
>XP_008884423.1 histone lysine-specific demethylase [Hammondia hammondi]	HhamNb	0.33	0.31	Alveolates	NW_008634133.1	XM_008886201.1	M
>XP_022591026.1 amine flavin-containing protein domain-containing protein [Cyclospora cayetanensis]	CcayNb	0.34	0.3	Alveolates	NW_019209965.1	XM_022733113.1	M
>XP_001733022.1 EF-hand domain-containing protein [Dictyostelium discoideum AX4]	DdisNb	0.31	0.3	Amoebozoans	NC_007090.3	XM_001732970.1	_
>XP_006634939.1 PREDICTED: calcium-binding mitochondrial carrier protein SCaMC-1 [Lepisosteus oculatus]	LocuNb	0.3	0.31	Amoebazoans	NW_006269971.1	XM_006634876.2	_
>KTF89020.1 hypothetical protein cypCar_00007455 [Cyprinus carpio]	CcarNb	0.33	0.33	Amoebazoans	LHQP01023987.1	LHQP01023987.1	_
>XP_016351848.1 PREDICTED: calcium-binding mitochondrial carrier protein SCaMC-1 [Sinocyclocheilus anshuiensis]	SansNb	0.34	0.34	Amoebazoans	NW_015544175.1	XM_016496362.1	_
>XP_004346566.1 Mitochondrial carrier protein [Acanthamoeba castellanii str. Neff]	AcasNb	0.32	0.33	Amoebazoans	NW_004457596.1	XM_004346516.1	_
>XP_012752523.1 hypothetical protein SAMD00019534_073720 [Acytostelium subglobosum LB1]	AsubNb	0.31	0.3	Amoebazoans	NW_012236518.1	XM_012897069.1	_
>XP_011776387.1 hypothetical protein, conserved [Trypanosoma brucei gambiense DAL972]	TbruNb	0.44	0.36	Excavates	NC_026742.1	XM_011778085.1	_
>XP_001565509.2 conserved hypothetical protein [Leishmania braziliensis MHOM/BR/75/M2904]	LbraNb	0.42	0.39	Excavates	NC_009317.2	XM_001565459.2	M
>KPI89299.1 hypothetical protein ABL78_1632 [Leptomonas seymouri]	LseyNb	0.4	0.41	Excavates	LJSK01000027.1	LJSK01000027.1	M
>XP_009521600.1 hypothetical protein PHYSODRAFT_555885 [Phytophthora sojae]	PsojNb	0.44	0.41	Oomycete	NW_009258116.1	XM_009523305.1	M
>CEG44392.1 calcium-dependent protein [Plasmopara halstedii]	PhalNb	0.41	0.39	Oomycete	CCYD01001204.1	CCYD01001204.1	M
>CCI46302.1 unnamed protein product [Albugo candida]	AcanNb	0.4	0.36	Oomycete	CAIX01000122.1	CAIX01000122.1	_
>GAX95984.1 CAMK/CDPK protein kinase [Pythium insidiosum]	PinsNb	0.41	0.38	Oomycete	BBXB01000041.1	BBXB01000041.1	M
>OQS05504.1 calcium-dependent protein kinase [Thraustotheca clavata]	TclaNb	0.45	0.37	Oomycete	JNBS01000448	JNBS01000448.1	_
>CBN79350.1 Calcium-dependent protein kinase, isoform 2 (CDPK 2) [Ectocarpus siliculosus]	EsilNb	0.43	0.41	Oomycete	FN648378.1	FN648378.1	M
>XP_019709773.1 PREDICTED: calcium-dependent protein kinase 5 isoform X2 [Elaeis guineensis]	EguiNb	0.42	0.4	Oomycete	NC_026004.1	XM_019854214.1	_
plantae lineage
>XP_002878160.1 calcium-dependent protein kinase 32 [Arabidopsis lyrata subsp. lyrata]	AlNucb	0.29		Angiospermeae	XP_002878160.1
>XP_005845968.1 hypothetical protein CHLNCDRAFT_135979 [Chlorella variabilis]	CvNucb	0.1		Chlorophyta	XP_005845968.1
>XP_013896241.1 hypothetical protein MNEG_10741 [Monoraphidium neglectum]	MnNucb	0.16		Chlorophyta	XP_013896241.1

### Sheet: Table.S4
List of primers using in EMSA shown in Fig.2
Oligo name	Sequence
E1	FP: 5’-TTTCTCTCTTTTCACGTGGGGGATAATAAT-3’
	RP: 5’-ATTATTATCCCCCACGTGAAAAGAGAGAAA-3’
E2	FP: 5’-TTTCTCTCTTTTCACGAGGGGGATAATAAT-3’
	RP: 5’- ATTATTATCCCCCTCGTGAAAAGAGAGAAA
E3	FP: 5’-TTTCTCTCTTTTAACGTGGGGGATAATAAT-3’
	RP: 5’-ATTATTATCCCCCACGTTAAAAGAGAGAAA-3’
